# Early pandemic HIV-1 integration site preferences differ across anatomical reservoirs

**DOI:** 10.1101/2025.03.03.641190

**Authors:** Hinissan P. Kohio, Hannah O. Ajoge, Emile A. Barua, Neel R. Vajaria, Isaac K.F. Wu, Macon D. Coleman, Sean K. Tom, Frank van der Meer, John Gill, Deirdre Church, Paul Beck, Christopher Power, Guido van Marle, Stephen D. Barr

## Abstract

Despite effective viral suppression with modern antiretroviral therapy (ART), HIV-1 persists in latent reservoirs across multiple tissues. Integration into the host genome is essential for viral persistence, yet the characteristics of these reservoir sites across anatomical locations remain poorly understood. To address this, we analyzed integration sites from matched esophagus, PBL/PBMC, stomach, duodenum, colon, and unmatched brain tissue samples of individuals infected with HIV-1 subtype B. The virus used in this study was from 1993, an early stage of the HIV pandemic, providing insights into integration patterns before extensive ART use. Our analysis examined genomic feature enrichment, proximity to non-B DNA structures, integration hotspots, and site overlap across tissues and individuals. We identified a distinct integration pattern in brain tissue, characterized by reduced gene targeting and increased enrichment in Short Interspersed Nuclear Elements (SINEs) and DNase I hypersensitivity sites (DHS). Tissue-specific preferences for integration near non-B DNA structures were evident, alongside shared and unique hotspots across tissues and individuals. Notably, genes associated with HIV-related diseases were frequent integration targets. These findings underscore the complex interplay between viral integration, host genetics, and tissue-specific factors, highlighting the potential role of integration sites in disease development.
