## Supplementary material for "Early pandemic HIV-1 integration site preferences differ across anatomical reservoirs": Table S1

### Sheet: Patient Samples
Table S1: Cohort and tissue sample information.
Order #	Sample ID	Patient	Revised Visit (V)	Tissue	Viral load (log copies/ml)	CD4+ T Cells Count (cells/µl)	Collection Date	ART Regimen	Number of Unique Sites
1	#1 V1E	P1	Visit 1	Esophagus	2.7	264	1993-04-01	ddI AZT	10
2	#1 V1S	P1	Visit 1	Stomach			1993-04-01	ddI AZT	18
3	#1 V1C	P1	Visit 1	Colon			1993-04-01	ddI AZT	13
4	#1 V3P	P1	Visit 2	PBMC/PBL	2.4	210	1994-01-01	ddI AZT	12
5	#1 V3E	P1	Visit 2	Esophagus			1994-01-01	ddI AZT	8
6	#1 V3S	P1	Visit 2	Stomach			1994-01-01	ddI AZT	12
7	#1 V3D	P1	Visit 2	Duodenum			1994-01-01	ddI AZT	11
8	#1 V3C	P1	Visit 2	Colon			1994-01-01	ddI AZT	13
9	#1 V5P	P1	Visit 3	PBMC/PBL		190	1994-10-01	AZT	16
10	#1 V5E	P1	Visit 3	Esophagus			1994-10-01	AZT	19
11	#1 V5S	P1	Visit 3	Stomach	3.5		1994-10-01	AZT	15
12	#1 V5D	P1	Visit 3	Duodenum			1994-10-01	AZT	12
13	#1 V5C	P1	Visit 3	Colon			1994-10-01	AZT	10
14	#3 V1E	P2	Visit 1	Esophagus	4.3	144	1993-04-01	ddI	6
15	#3 V1S	P2	Visit 1	Stomach			1993-04-01	ddI	19
16	#3 V1D	P2	Visit 1	Duodenum			1993-04-01	ddI	23
17	#3 V3P	P2	Visit 2	PBMC/PBL	5.3	162	1994-01-01	AZT	24
18	#3 V3E	P2	Visit 2	Esophagus			1994-01-01	AZT	18
19	#3 V3S	P2	Visit 2	Stomach			1994-01-01	AZT	54
20	#3 V3D	P2	Visit 2	Duodenum			1994-01-01	AZT	15
21	#3 V3C	P2	Visit 2	Colon			1994-01-01	AZT	7
22	#3 V5P	P2	Visit 3	PBMC/PBL	5.6	77	1994-09-01	AZT	5
23	#3 V5D	P2	Visit 3	Duodenum			1994-09-01	AZT	13
24	#3 V5C	P2	Visit 3	Colon			1994-09-01	AZT	12
25	#3 P 2007	P2	Visit 2007	PBMC/PBL	<25 copies per ml	727	2007-12-01	HAART/cART	17
26	#3 2009 E	P2	Visit 2007	Esophagus	<25 copies per ml	781	2009-11-01	HAART/cART	25
27	#3 2009 S	P2	Visit 2007	Stomach			2009-11-01	HAART/cART	21
28	#3 2009 D	P2	Visit 2007	Duodenum			2009-11-01	HAART/cART	17
29	#3 2009 C	P2	Visit 2007	Colon			2009-11-01	HAART/cART	12
30	#7 V1E	P3	Visit 1	Esophagus	4.5	270	1993-04-01	ddI	27
31	#7 V1S	P3	Visit 1	Stomach			1993-04-01	ddI	20
32	#7 V3P	P3	Visit 2	PBMC/PBL	4.9	234	1994-01-01	ddI	21
33	#7 V3E	P3	Visit 2	Esophagus			1994-01-01	ddI	16
34	#7 V3S	P3	Visit 2	Stomach			1994-01-01	ddI	19
35	#7 V3D	P3	Visit 2	Duodenum			1994-01-01	ddI	12
36	#7 V3C	P3	Visit 2	Colon			1994-01-01	ddI	6
37	#7 V5P	P3	Visit 3	PBMC/PBL	4.5	146	1995-03-01	AZT	8
38	#7 V5E	P3	Visit 3	Esophagus			1995-03-01	AZT	20
39	#7 V5S	P3	Visit 3	Stomach			1995-03-01	AZT	17
40	#7 V5D	P3	Visit 3	Duodenum			1995-03-01	AZT	14
41	#7 V5C	P3	Visit 3	Colon			1995-03-01	AZT	21
42	#7 P 2007	P3	Visit 2007	PBMC/PBL	<25 copies per ml	527	2007	HAART/cART	26
43	#8 V1 E	P4	Visit 1	Esophagus	3.3	475	1993-04-01	ddI	20
44	#8 V1 S	P4	Visit 1	Stomach			1993-04-01	ddI	9
45	#8 V3 P	P4	Visit 2	PBMC/PBL	3.5	338	1994-01-01	ddI	13
46	#8 V3 S	P4	Visit 2	Stomach			1994-01-01	ddI	14
47	#8 V3 D	P4	Visit 2	Duodenum			1994-01-01	ddI	21
48	#8 V3 C	P4	Visit 2	Colon			1994-01-01	ddI	24
49	#8 V5 P	P4	Visit 3	PBMC/PBL	4.4	325	1994-11-01	ddI	32
50	#8 V5 E	P4	Visit 3	Esophagus			1994-11-01	ddI	17
51	#8 V5 S	P4	Visit 3	Stomach			1994-11-01	ddI	13
52	#8 V5 D	P4	Visit 3	Duodenum			1994-11-01	ddI	8
53	#8 V5 C	P4	Visit 3	Colon			1994-11-01	ddI	13
54	#8 2007 P	P4	Visit 2007	PBMC/PBL	<25 copies per ml	661	2007-12-01	HAART/cART	8
55	#8 2010 E	P4	Visit 2007	Esophagus	<40 copies per ml	647	2010-10-01	HAART/cART	14
56	#8 2010 S	P4	Visit 2007	Stomach			2010-10-01	HAART/cART	23
57	#8 2010 D	P4	Visit 2007	Duodenum			2010-10-01	HAART/cART	23
58	#8 2010 C	P4	Visit 2007	Colon			2010-10-01	HAART/cART	18
59	#19 V1 E	P5	Visit 1	Esophagus	3.9	77	1993-06-01	ddI	18
60	#19 V1 S	P5	Visit 1	Stomach			1993-06-01	ddI	9
61	#19 V3 P	P5	Visit 2	PBMC/PBL	5.3	22	1993-06-01	AZT	7
62	#19 V3 S	P5	Visit 2	Stomach			1993-06-01	AZT	10
63	#19 V3 D	P5	Visit 2	Duodenum			1993-06-01	AZT	13
64	#19 V3 C	P5	Visit 2	Colon			1993-06-01	AZT	15
65	#19 V5 P	P5	Visit 3	PBMC/PBL	4.7	42	1994-11-01	AZT	20
66	#19 V5 E	P5	Visit 3	Esophagus			1994-11-01	AZT	26
67	#19 V5 S	P5	Visit 3	Stomach			1994-11-01	AZT	17
68	#19 V5 D	P5	Visit 3	Duodenum			1994-11-01	AZT	13
69	#19 V5 C	P5	Visit 3	Colon			1994-11-01	AZT	12
70	#19 V7 E	P5	Visit 4	Esophagus	4.65	17	1995-06-01	AZT	11
71	#19 V7 S	P5	Visit 4	Stomach			1995-06-01	AZT	18
72	#19 2007 P	P5	Visit 2007	PBMC/PBL	<25 copies per ml	269	2007-12-01	HAART/cART	23
										Available Clinical Info
										Serostatus	Age	Sex	Available info
1	B1	N/A	N/A	Brain	Not available	Not available	Not available	None	57	HIV-1 seropositive	67	Male	Status Post revision repair;ASHD; cerebral AS; hemorrhagic cerebral infarct
2	B2	N/A	N/A	Brain	Not available	Not available	Not available	None	10	HIV-1 seropositive	Unavailable	Unavailable	Acute meningitis; left frontal lobe abscess
3	B3	N/A	N/A	Brain	Not available	Not available	Not available	None	8	HIV-1 seropositive	36	Male	None
4	B4	N/A	N/A	Brain	Not available	Not available	Not available	None	13	HIV-1 seropositive	52	Male	Acute toxoplasmosis, patchy white matter gliosis
5	B5	N/A	N/A	Brain	Not available	Not available	Not available	None	10	HIV-1 seropositive	Unavailable	Unavailable	HIV encepahlitis
6	B6	N/A	N/A	Brain	Not available	Not available	Not available	None	6	HIV-1 seropositive	Unavailable	Unavailable	CMV, HSV encephalitis
7	B7	N/A	N/A	Brain	Not available	Not available	Not available	None	37	HIV-1 seropositive	Unavailable	Unavailable	MGN encephalitis (CMV)
8	B8	N/A	N/A	Brain	Not available	Not available	Not available	None	14	HIV-1 seropositive	Unavailable	Unavailable	MGN encephalitis w patchy gliosis
